# Rewiring of transcriptional networks as a major event leading to the diversity of asexual multicellularity in fungi

**DOI:** 10.1101/627414

**Authors:** Oier Etxebeste, Ainara Otamendi, Aitor Garzia, Eduardo A. Espeso, Marc S. Cortese

## Abstract

Complex multicellularity (CM) is characterized by the generation of three-dimensional structures that follow a genetically controlled program. CM emerged at least five times in evolution, one of them in fungi. There are two types of CM programs in fungi, leading, respectively, to the formation of sexual or asexual spores. Asexual spores foment the spread of mycoses, as they are the main vehicle for dispersion. In spite of this key dependence, there is great morphological diversity of asexual multicellular structures in fungi. To advance the understanding of the mechanisms that control initiation and progression of asexual CM and how they can lead to such a remarkable morphological diversification, we studied 503 fungal proteomes, representing all phyla and subphyla, and most known classes. Conservation analyses of 33 regulators of asexual development suggest stepwise emergence of transcription factors. While velvet proteins constitute one of the most ancient systems, the central regulator BrlA emerged late in evolution (with the class eurotiomycetes). Some factors, such as MoConX4, seem to be species-specific. These observations suggest that the emergence and evolution of transcriptional regulators rewire transcriptional networks. This process could reach the species level, resulting in a vast diversity of morphologies.

**One-sentence summary:** A study of the evolution of regulators that control the production of asexual spores in fungi.
