## Supplementary material for "Rewiring of transcriptional networks as a major event leading to the diversity of asexual multicellularity in fungi": Table S4

### Sheet: Hoja1
	VeA	VelB	VelC	VosA	NsdC	NsdD	OsaA	UrdA	PpoA	SteA	FlbA	FlbB	FlbC	FlbD	FlbE	GmcA	BcLTF2	BcLTF3	BcLTF7	BrlA	AbaA	WetA	StuA	MedA	DevR	HymA	BcHox8	NcCsp2	MoGcf4	MoConX2	MoConX3	MoConX4	MoCon7
Dacrymycetes (3)	0	0.333333	0.333333	0.666667	0	0	1	0	1	0.666667	1	0	0	0	0	1	0	0	0	0	0	0	0	0.333333	0	1	1	0	0	0	0	0	0	Dacrymycetes (3)
Agaricomycetes (65)	0	0.676923	0.476923	0.569231	0	0	0.830769	0	0.876923	0.630769	0.784615	0	0.0153846	0	0.0153846	0.646154	0	0.0153846	0	0	0	0	0	0.338462	0.0153846	0.815385	0.769231	0	0	0	0	0	0	Agaricomycetes (65)
Tremellomycetes (14)	0	0.928571	0	0.928571	0	0	0.928571	0	0	0.642857	0.928571	0	0	0	0	0.142857	0	0	0	0	0	0	0	0.428571	0	0.928571	0	0	0	0	0	0	0	Tremellomycetes (14)
Wallemiomycetes (2)	0	1	1	1	0	0	1	0	1	1	1	0	0	0	0	0	0	0	0	0	0	0	0	0.5	0	1	0	0	0	0	0	0	0	Wallemiomycetes (2)
Malasseziomycetes (2)	0	0	0	0	0	0	0	0	0	0	1	0	0	0	0	0	0	0	0	0	0	0	0	0	0	1	0	0	0	0	0	0	0	Malasseziomycetes (2)
Exobasidiomycetes (6)	0	1	0.333333	1	0	0	0.833333	0	0.833333	0	1	0	0	1	0	0.5	0	0	0	0	0.833333	0	0	0	0	1	1	0	0	0	0	0	0	Exobasidiomycetes (6)
Ustilaginomycetes (10)	0	0.8	0.8	0.9	0	0	0.7	0	1	0	1	0	0	0	0	0.5	0	0	0	0	0.4	0	0	0	0	0.9	0.8	0	0	0	0	0	0	Ustilaginomycetes (10)
Mixiomycetes (1)	0	1	1	1	0	0	1	0	0	1	1	0	0	0	0	0	0	0	0	0	0	0	0	0	0	1	0	0	0	0	0	0	0	Mixiomycetes (1)
Pucciniomycetes (5)	0	1	0	1	0	0	0.8	0	0.8	1	1	0	0.2	0.6	0	0	0	0	0	0	0	0	0	0.2	0	1	0	0	0	0	0	0	0.2	Pucciniomycetes (5)
Microbotriomycetes (5)	0	0.4	0	0.8	0	0	1	0	1	0	1	0	0	0.8	0	0	0	0	0	0	0	0	0	0.4	0	1	0	0	0	0	0	0	0	Microbotriomycetes (5)
Taphrinomycetes (1)	0	1	1	1	0	0	1	0	1	1	1	0	0	0	0	0	0	0	0	0	1	0	0	1	0	1	1	1	0	0	0	0	0	Taphrinomycetes (1)
Schizosaccharomycetes (4)	0	0	0	0	0	0	0.75	0	0	0	1	0	0	0	0	0	0	0	0	0	0	0	0	0	0	1	0.75	0	0	0	0	0	0	Schizosaccharomycetes (4)
Pneumocystidomycetes (3)	0	0	0	0	0	0	0	0	0	0	1	0	0	0	0	0	1	0	0	0	1	0	0	0	0	1	0	0	0	0	0	0	0	Pneumocystidomycetes (3)
Neolectomycetes (1)	0	1	1	1	0	0	0	0	0	0	1	0	0	0	0	0	1	0	0	0	0	0	0	1	1	1	1	1	0	0	0	0	0	Neolectomycetes (1)
Saccharomycetes (80)	0.0375	0.125	0	0.025	0	0	0.725	0	0	0.0375	0.9625	0.0125	0	0.675	0	0.075	0.9	0	0	0	0.0875	0	0	0	0.0125	0.9375	0.8375	0	0	0	0.0125	0	0.0125	Saccharomycetes (80)
Pezizomycetes (2)	1	1	1	1	0.5	0.5	0.5	0	1	1	1	0.5	1	1	0	1	1	0	0.5	0	1	0	1	1	1	1	1	1	0	0	0	0	1	Pezizomycetes (2)
Orbiliomycetes (3)	1	0.666667	1	1	1	1	1	0	1	1	0.666667	1	1	1	0	1	1	0	1	0	1	0	1	0.666667	1	1	1	0.666667	0	0	0	0	0.666667	Orbiliomycetes (3)
Sordariomycetes (89)	0.932584	0.94382	0.651685	0.629213	0.797753	0.775281	0.786517	0	0.955056	0.988764	0.966292	0.88764	0.932584	0.88764	0.876404	0.719101	0.876404	0.842697	0.898876	0	0.224719	0	0.932584	0.921348	0.94382	0.977528	1	0.955056	0.741573	0.011236	0.831461	0.0449438	0.932584	Sordariomycetes (89)
Leotiomycetes (16)	0.9375	1	0.6875	0.9375	0.9375	0.875	0.9375	0	1	1	0.9375	0.8125	1	0.9375	0.875	0.8125	0.875	0.75	1	0.0625	0.875	0	1	1	1	1	0.9375	0.9375	0.8125	0	0.5625	0	0.9375	Leotiomycetes (16)
Lecanoromycetes (1)	1	1	1	1	1	1	1	0	1	1	1	1	1	1	1	0	1	0	1	0	0	1	1	1	1	1	1	1	0	0	1	0	1	Lecanoromycetes (1)
Dothideomycetes (36)	0.944444	0.833333	0.611111	0.833333	0.805556	0.888889	0.888889	0	1	1	1	0.944444	0.944444	0.972222	0.972222	0.833333	0.777778	0.638889	0.861111	0	0.444444	0.0277778	0.944444	0.944444	0.972222	1	1	1	0.0555556	0	0.666667	0	0.916667	Dothideomycetes (36)
Eurotiomycetes (105)	0.933333	0.990476	0.809524	0.780952	0.952381	0.990476	0.961905	0.533333	0.990476	1	0.980952	0.980952	0.980952	0.990476	0.933333	0.838095	0.904762	0	0.885714	0.647619	0.714286	0.742857	0.961905	0.952381	0.980952	0.990476	0.990476	0.990476	0.0952381	0	0.285714	0	0.971429	Eurotiomycetes (105)
Xylonomycetes (1)	1	1	0	1	0	1	1	0	1	1	1	1	1	1	1	1	1	0	1	0	1	0	1	1	1	1	1	1	0	0	1	0	1	Xylonomycetes (1)
Mucoromycotina (10)	0	0.9	0.9	1	0	0	1	0	0.7	1	1	0	0	0	0.1	0.6	0	0	0	0	0	0	0	0.4	0	1	0.6	0.7	0	0	0	0	0	Mucoromycotina (10)
Mortierellomycotina (2)	0	1	0	0.5	0	0	1	0	0.5	0.5	0.5	0	0	0.5	0	1	0	0	0	0	0	0	0	0.5	0	0.5	0.5	0.5	0	0	0	0	0	Mortierellomycotina (2)
Glomeromycotina (1)	0	0	0	1	0	0	1	0	1	1	1	0	0	0	0	1	0	0	0	0	0	0	0	0	0	1	1	1	0	0	0	0	0	Glomeromycotina (1)
Entomophtoromycotina (1)	0	1	0	1	0	0	0	0	0	0	0	0	0	1	0	0	0	0	0	0	0	0	0	0	0	1	1	1	0	0	0	0	0	Entomophtoromycotina (1)
Monoblepharidomycetes (1)	0	0	0	0	0	0	1	0	0	0	0	0	0	0	0	1	0	0	0	0	0	0	0	0	0	1	0	0	0	0	0	0	0	Monoblepharidomycetes (1)
Chytridiomycetes (3)	0	1	0.666667	1	0	0	0.666667	0	0	0.666667	0.333333	0	0	0	0	0.333333	0.333333	0	0	0	0	0	0	0	0	1	0.333333	0	0	0	0	0	0	Chytridiomycetes (3)
Blastocladiomycetes (1)	0	1	1	1	0	0	1	0	0	0	0	0	0	0	0	0	0	0	0	0	0	0	0	0	0	1	1	0	0	0	0	0	0	Blastocladiomycetes (1)
Microsporidia (24)	0	0	0	0	0	0	0.333333	0	0	0.0416667	0	0	0	0.958333	0	0	0	0	0	0	0	0	0	0	0	0.0416667	0	0	0	0	0	0	0	Microsporidia (24)
Cryptomycota (1)	0	0	1	1	0	0	1	0	0	1	0	0	0	0	0	0	0	0	0	0	0	0	0	0	0	1	0	0	0	0	0	0	0	Cryptomycota (1)
